# Dynamics and Topology of Human Transcribed *Cis*-regulatory Elements

**DOI:** 10.1101/689968

**Authors:** Shigeki Hirabayashi, Shruti Bhagat, Yu Matsuki, Yujiro Takegami, Takuya Uehata, Ai Kanemaru, Masayoshi Itoh, Kotaro Shirakawa, Akifumi Takaori-Kondo, Osamu Takeuchi, Piero Carninci, Shintaro Katayama, Yoshihide Hayashizaki, Juha Kere, Hideya Kawaji, Yasuhiro Murakawa

## Abstract

Promoters and enhancers are key *cis*-regulatory elements, but how they orchestrate to generate cell-type-specific transcriptomes remains elusive. We developed a simple and robust approach to globally determine 5’-ends of nascent RNAs (NET-CAGE) in diverse cells and tissues, thereby sensitively detecting unstable transcripts including enhancer-derived RNAs. We studied RNA synthesis and degradation at the transcription start site level, uncovering the impact of differential promoter usage on transcript stability. We quantified transcription from *cis*-regulatory elements without influence of RNA turnover, and identified enhancer-promoter pairs which were simultaneously activated upon cellular stimulation. By integrating NET-CAGE data with chromatin interaction maps, we revealed that *cis*-regulatory elements are topologically connected according to their cell-type specificity. We discovered new enhancers with high sensitivity, and delineated primary locations of transcription within super-enhancers. Our collection of NET-CAGE data from human and mouse significantly expanded the FANTOM5 catalogue of transcribed enhancers, with broad applicability to biomedical research. (148 words)
