## Supplementary table 5 for "Dynamics and Topology of Human Transcribed *Cis*-regulatory Elements"

### Sheet: Summary
ID	File name	Method	Experiment	Urea concentration in urea lysis buffer	Cell or Tissue	Species	Condition	Homogenization	Time after HRG treatment (min)	RNA	Library construction	Platform	Mode	Read	Number of raw reads	Number of processed reads before mapping	Number of mapped reads
1	CNhi10878_NoIndex_L008_R1_001_ACC	CAGE	CAGE in MCF-7, biological replicate 1	NA	MCF-7	Homo sapiens	Fresh	NA	NA	total RNA	nAnT-iCAGE	Illumina Hiseq 2500	Single-read	Read 1	17167608	13832097	12256297
2	CNhi10878_NoIndex_L008_R1_001_ATG	CAGE	CAGE in MCF-7, biological replicate 2	NA	MCF-7	Homo sapiens	Fresh	NA	NA	total RNA	nAnT-iCAGE	Illumina Hiseq 2500	Single-read	Read 1	15413907	13099936	11710775
3	CNhi10878_NoIndex_L008_R1_001_CAC	NET-CAGE	NET-CAGE in MCF-7, biological replicate 1	0.5 M	MCF-7	Homo sapiens	Fresh	NA	NA	nascent RNA	nAnT-iCAGE	Illumina Hiseq 2500	Single-read	Read 1	16472756	15517755	14537684
4	CNhi10878_NoIndex_L008_R1_001_AGT	NET-CAGE	NET-CAGE in MCF-7, biological replicate 1	1 M	MCF-7	Homo sapiens	Fresh	NA	NA	nascent RNA	nAnT-iCAGE	Illumina Hiseq 2500	Single-read	Read 1	12549107	11455407	10551068
5	CNhi10878_NoIndex_L008_R1_001_GCG	NET-CAGE	NET-CAGE in MCF-7, biological replicate 1	2 M	MCF-7	Homo sapiens	Fresh	NA	NA	nascent RNA	nAnT-iCAGE	Illumina Hiseq 2500	Single-read	Read 1	13767730	11539758	10580398
6	CNhi10878_NoIndex_L008_R1_001_TAC	NET-CAGE	NET-CAGE in MCF-7, biological replicate 2	0.5 M	MCF-7	Homo sapiens	Fresh	NA	NA	nascent RNA	nAnT-iCAGE	Illumina Hiseq 2500	Single-read	Read 1	15863102	14762039	13754643
7	CNhi10878_NoIndex_L008_R1_001_ACG	NET-CAGE	NET-CAGE in MCF-7, biological replicate 2	1 M	MCF-7	Homo sapiens	Fresh	NA	NA	nascent RNA	nAnT-iCAGE	Illumina Hiseq 2500	Single-read	Read 1	18469812	17149487	15968490
8	CNhi10878_NoIndex_L008_R1_001_GCT	NET-CAGE	NET-CAGE in MCF-7, biological replicate 2	2 M	MCF-7	Homo sapiens	Fresh	NA	NA	nascent RNA	nAnT-iCAGE	Illumina Hiseq 2500	Single-read	Read 1	11636146	10222479	9458970
9	CNhi11025_171220_SN554_0340_ACBAYYACXX_NoIndex_L002_R1_001_ACC	NET-CAGE	NET-CAGE in MCF-7 (using high concentration of urea), biological replicate 3	2 M	MCF-7	Homo sapiens	Fresh	NA	NA	nascent RNA	nAnT-iCAGE	Illumina Hiseq 2500	Single-read	Read 1	24209281	20693076	18421922
10	CNhi11025_171220_SN554_0340_ACBAYYACXX_NoIndex_L002_R1_001_AGT	NET-CAGE	NET-CAGE in MCF-7 (using high concentration of urea), biological replicate 1	4 M	MCF-7	Homo sapiens	Fresh	NA	NA	nascent RNA	nAnT-iCAGE	Illumina Hiseq 2500	Single-read	Read 1	14673203	12520491	11550240
11	CNhi11025_171220_SN554_0340_ACBAYYACXX_NoIndex_L002_R1_001_ATG	NET-CAGE	NET-CAGE in MCF-7 (using high concentration of urea), biological replicate 1	6 M	MCF-7	Homo sapiens	Fresh	NA	NA	nascent RNA	nAnT-iCAGE	Illumina Hiseq 2500	Single-read	Read 1	18260930	15748226	14615750
12	CNhi11025_171220_SN554_0340_ACBAYYACXX_NoIndex_L002_R1_001_ACG	NET-CAGE	NET-CAGE in MCF-7 (using high concentration of urea), biological replicate 1	8 M	MCF-7	Homo sapiens	Fresh	NA	NA	nascent RNA	nAnT-iCAGE	Illumina Hiseq 2500	Single-read	Read 1	16010638	13994119	12914707
13	CNhi11025_171220_SN554_0340_ACBAYYACXX_NoIndex_L002_R1_001_CAC	NET-CAGE	NET-CAGE in MCF-7 (using high concentration of urea), biological replicate 4	2 M	MCF-7	Homo sapiens	Fresh	NA	NA	nascent RNA	nAnT-iCAGE	Illumina Hiseq 2500	Single-read	Read 1	22162904	18880344	16645052
14	CNhi11025_171220_SN554_0340_ACBAYYACXX_NoIndex_L002_R1_001_GCG	NET-CAGE	NET-CAGE in MCF-7 (using high concentration of urea), biological replicate 2	4 M	MCF-7	Homo sapiens	Fresh	NA	NA	nascent RNA	nAnT-iCAGE	Illumina Hiseq 2500	Single-read	Read 1	13928480	11610304	10662654
15	CNhi11025_171220_SN554_0340_ACBAYYACXX_NoIndex_L002_R1_001_TAC	NET-CAGE	NET-CAGE in MCF-7 (using high concentration of urea), biological replicate 2	6 M	MCF-7	Homo sapiens	Fresh	NA	NA	nascent RNA	nAnT-iCAGE	Illumina Hiseq 2500	Single-read	Read 1	17502991	15094441	13975636
16	CNhi11025_171220_SN554_0340_ACBAYYACXX_NoIndex_L002_R1_001_GCT	NET-CAGE	NET-CAGE in MCF-7 (using high concentration of urea), biological replicate 2	8 M	MCF-7	Homo sapiens	Fresh	NA	NA	nascent RNA	nAnT-iCAGE	Illumina Hiseq 2500	Single-read	Read 1	12952946	11874435	11104671
17	CNhi10945_NoIndex_L003_R1_001_ACC	CAGE	Time course experiment (CAGE), biological replicate 1	NA	MCF-7	Homo sapiens	Fresh	NA	0	total RNA	nAnT-iCAGE	Illumina Hiseq 2500	Single-read	Read 1	17518360	12631305	10757044
18	CNhi10945_NoIndex_L003_R1_001_CAC	CAGE	Time course experiment (CAGE), biological replicate 1	NA	MCF-7	Homo sapiens	Fresh	NA	15	total RNA	nAnT-iCAGE	Illumina Hiseq 2500	Single-read	Read 1	23236166	17542073	15149197
19	CNhi10945_NoIndex_L003_R1_001_AGT	CAGE	Time course experiment (CAGE), biological replicate 1	NA	MCF-7	Homo sapiens	Fresh	NA	30	total RNA	nAnT-iCAGE	Illumina Hiseq 2500	Single-read	Read 1	11713596	9141385	7840974
20	CNhi10945_NoIndex_L003_R1_001_GCG	CAGE	Time course experiment (CAGE), biological replicate 1	NA	MCF-7	Homo sapiens	Fresh	NA	45	total RNA	nAnT-iCAGE	Illumina Hiseq 2500	Single-read	Read 1	13119969	9948513	8588925
21	CNhi10945_NoIndex_L003_R1_001_ATG	CAGE	Time course experiment (CAGE), biological replicate 1	NA	MCF-7	Homo sapiens	Fresh	NA	60	total RNA	nAnT-iCAGE	Illumina Hiseq 2500	Single-read	Read 1	11338397	8588473	7418700
22	CNhi10945_NoIndex_L003_R1_001_ACG	CAGE	Time course experiment (CAGE), biological replicate 1	NA	MCF-7	Homo sapiens	Fresh	NA	180	total RNA	nAnT-iCAGE	Illumina Hiseq 2500	Single-read	Read 1	17431036	13434377	11603489
23	CNhi10945_NoIndex_L003_R1_001_GCT	CAGE	Time course experiment (CAGE), biological replicate 1	NA	MCF-7	Homo sapiens	Fresh	NA	360	total RNA	nAnT-iCAGE	Illumina Hiseq 2500	Single-read	Read 1	8970429	6044073	5165004
24	CNhi10946_NoIndex_L004_R1_001_ACC	CAGE	Time course experiment (CAGE), biological replicate 2	NA	MCF-7	Homo sapiens	Fresh	NA	0	total RNA	nAnT-iCAGE	Illumina Hiseq 2500	Single-read	Read 1	20157169	15488188	13265902
25	CNhi10946_NoIndex_L004_R1_001_CAC	CAGE	Time course experiment (CAGE), biological replicate 2	NA	MCF-7	Homo sapiens	Fresh	NA	15	total RNA	nAnT-iCAGE	Illumina Hiseq 2500	Single-read	Read 1	21647433	16187011	13815203
26	CNhi10946_NoIndex_L004_R1_001_AGT	CAGE	Time course experiment (CAGE), biological replicate 2	NA	MCF-7	Homo sapiens	Fresh	NA	30	total RNA	nAnT-iCAGE	Illumina Hiseq 2500	Single-read	Read 1	8527658	6440247	5521706
27	CNhi10946_NoIndex_L004_R1_001_GCG	CAGE	Time course experiment (CAGE), biological replicate 2	NA	MCF-7	Homo sapiens	Fresh	NA	45	total RNA	nAnT-iCAGE	Illumina Hiseq 2500	Single-read	Read 1	11283836	8123454	6908133
28	CNhi10946_NoIndex_L004_R1_001_ATG	CAGE	Time course experiment (CAGE), biological replicate 2	NA	MCF-7	Homo sapiens	Fresh	NA	60	total RNA	nAnT-iCAGE	Illumina Hiseq 2500	Single-read	Read 1	12883024	9532068	8182905
29	CNhi10946_NoIndex_L004_R1_001_TAC	CAGE	Time course experiment (CAGE), biological replicate 2	NA	MCF-7	Homo sapiens	Fresh	NA	120	total RNA	nAnT-iCAGE	Illumina Hiseq 2500	Single-read	Read 1	25329120	19080229	16356468
30	CNhi10946_NoIndex_L004_R1_001_ACG	CAGE	Time course experiment (CAGE), biological replicate 2	NA	MCF-7	Homo sapiens	Fresh	NA	180	total RNA	nAnT-iCAGE	Illumina Hiseq 2500	Single-read	Read 1	18803987	14352419	12389478
31	CNhi10946_NoIndex_L004_R1_001_GCT	CAGE	Time course experiment (CAGE), biological replicate 2	NA	MCF-7	Homo sapiens	Fresh	NA	360	total RNA	nAnT-iCAGE	Illumina Hiseq 2500	Single-read	Read 1	9762078	7279434	6254333
32	CNhi10969_NoIndex_L007_R1_001_ACC	CAGE	Time course experiment (CAGE), biological replicate 3	NA	MCF-7	Homo sapiens	Fresh	NA	0	total RNA	nAnT-iCAGE	Illumina Hiseq 2500	Single-read	Read 1	21602259	15352227	12974909
33	CNhi10969_NoIndex_L007_R1_001_CAC	CAGE	Time course experiment (CAGE), biological replicate 3	NA	MCF-7	Homo sapiens	Fresh	NA	15	total RNA	nAnT-iCAGE	Illumina Hiseq 2500	Single-read	Read 1	21170409	15217623	12977539
34	CNhi10969_NoIndex_L007_R1_001_AGT	CAGE	Time course experiment (CAGE), biological replicate 3	NA	MCF-7	Homo sapiens	Fresh	NA	30	total RNA	nAnT-iCAGE	Illumina Hiseq 2500	Single-read	Read 1	11612674	8394706	7127307
35	CNhi10969_NoIndex_L007_R1_001_GCG	CAGE	Time course experiment (CAGE), biological replicate 3	NA	MCF-7	Homo sapiens	Fresh	NA	45	total RNA	nAnT-iCAGE	Illumina Hiseq 2500	Single-read	Read 1	10903835	7962098	6793757
36	CNhi10969_NoIndex_L007_R1_001_ATG	CAGE	Time course experiment (CAGE), biological replicate 3	NA	MCF-7	Homo sapiens	Fresh	NA	60	total RNA	nAnT-iCAGE	Illumina Hiseq 2500	Single-read	Read 1	12840400	9856489	8468500
37	CNhi10969_NoIndex_L007_R1_001_TAC	CAGE	Time course experiment (CAGE), biological replicate 3	NA	MCF-7	Homo sapiens	Fresh	NA	120	total RNA	nAnT-iCAGE	Illumina Hiseq 2500	Single-read	Read 1	19916697	14291626	12115943
38	CNhi10969_NoIndex_L007_R1_001_ACG	CAGE	Time course experiment (CAGE), biological replicate 3	NA	MCF-7	Homo sapiens	Fresh	NA	180	total RNA	nAnT-iCAGE	Illumina Hiseq 2500	Single-read	Read 1	15716380	11699481	10036475
39	CNhi10969_NoIndex_L007_R1_001_GCT	CAGE	Time course experiment (CAGE), biological replicate 3	NA	MCF-7	Homo sapiens	Fresh	NA	360	total RNA	nAnT-iCAGE	Illumina Hiseq 2500	Single-read	Read 1	9611535	7457756	6448946
40	CNhi10945_NoIndex_L003_R1_001_TAC	CAGE	Time course experiment (CAGE), biological replicate 4	NA	MCF-7	Homo sapiens	Fresh	NA	120	total RNA	nAnT-iCAGE	Illumina Hiseq 2500	Single-read	Read 1	24344465	19614522	16917808
41	CNhi10947_NoIndex_L005_R1_001_ACC	NET-CAGE	Time course experiment (NET-CAGE), biological replicate 1	2 M	MCF-7	Homo sapiens	Fresh	NA	0	nascent RNA	nAnT-iCAGE	Illumina Hiseq 2500	Single-read	Read 1	17999178	15843944	13505335
42	CNhi10947_NoIndex_L005_R1_001_CAC	NET-CAGE	Time course experiment (NET-CAGE), biological replicate 1	2 M	MCF-7	Homo sapiens	Fresh	NA	15	nascent RNA	nAnT-iCAGE	Illumina Hiseq 2500	Single-read	Read 1	18645451	16365662	14392132
43	CNhi10947_NoIndex_L005_R1_001_AGT	NET-CAGE	Time course experiment (NET-CAGE), biological replicate 1	2 M	MCF-7	Homo sapiens	Fresh	NA	30	nascent RNA	nAnT-iCAGE	Illumina Hiseq 2500	Single-read	Read 1	12302995	10880500	9583362
44	CNhi10947_NoIndex_L005_R1_001_GCG	NET-CAGE	Time course experiment (NET-CAGE), biological replicate 1	2 M	MCF-7	Homo sapiens	Fresh	NA	45	nascent RNA	nAnT-iCAGE	Illumina Hiseq 2500	Single-read	Read 1	13296785	11476051	9833219
45	CNhi10947_NoIndex_L005_R1_001_ATG	NET-CAGE	Time course experiment (NET-CAGE), biological replicate 1	2 M	MCF-7	Homo sapiens	Fresh	NA	60	nascent RNA	nAnT-iCAGE	Illumina Hiseq 2500	Single-read	Read 1	17117404	14647350	12875450
46	CNhi10947_NoIndex_L005_R1_001_ACG	NET-CAGE	Time course experiment (NET-CAGE), biological replicate 1	2 M	MCF-7	Homo sapiens	Fresh	NA	180	nascent RNA	nAnT-iCAGE	Illumina Hiseq 2500	Single-read	Read 1	17000238	14749266	12990956
47	CNhi10947_NoIndex_L005_R1_001_GCT	NET-CAGE	Time course experiment (NET-CAGE), biological replicate 1	2 M	MCF-7	Homo sapiens	Fresh	NA	360	nascent RNA	nAnT-iCAGE	Illumina Hiseq 2500	Single-read	Read 1	11548668	10009020	8792436
48	CNhi10948_NoIndex_L006_R1_001_ACC	NET-CAGE	Time course experiment (NET-CAGE), biological replicate 2	2 M	MCF-7	Homo sapiens	Fresh	NA	0	nascent RNA	nAnT-iCAGE	Illumina Hiseq 2500	Single-read	Read 1	17345504	15329972	13218925
49	CNhi10948_NoIndex_L006_R1_001_CAC	NET-CAGE	Time course experiment (NET-CAGE), biological replicate 2	2 M	MCF-7	Homo sapiens	Fresh	NA	15	nascent RNA	nAnT-iCAGE	Illumina Hiseq 2500	Single-read	Read 1	18503234	16172807	14042971
50	CNhi10948_NoIndex_L006_R1_001_AGT	NET-CAGE	Time course experiment (NET-CAGE), biological replicate 2	2 M	MCF-7	Homo sapiens	Fresh	NA	30	nascent RNA	nAnT-iCAGE	Illumina Hiseq 2500	Single-read	Read 1	15290665	13495029	11997990
51	CNhi10948_NoIndex_L006_R1_001_GCG	NET-CAGE	Time course experiment (NET-CAGE), biological replicate 2	2 M	MCF-7	Homo sapiens	Fresh	NA	45	nascent RNA	nAnT-iCAGE	Illumina Hiseq 2500	Single-read	Read 1	15779567	13609889	11684373
52	CNhi10948_NoIndex_L006_R1_001_ATG	NET-CAGE	Time course experiment (NET-CAGE), biological replicate 2	2 M	MCF-7	Homo sapiens	Fresh	NA	60	nascent RNA	nAnT-iCAGE	Illumina Hiseq 2500	Single-read	Read 1	15748382	13883739	11791410
53	CNhi10948_NoIndex_L006_R1_001_TAC	NET-CAGE	Time course experiment (NET-CAGE), biological replicate 2	2 M	MCF-7	Homo sapiens	Fresh	NA	120	nascent RNA	nAnT-iCAGE	Illumina Hiseq 2500	Single-read	Read 1	20598613	17549615	15195133
54	CNhi10948_NoIndex_L006_R1_001_ACG	NET-CAGE	Time course experiment (NET-CAGE), biological replicate 2	2 M	MCF-7	Homo sapiens	Fresh	NA	180	nascent RNA	nAnT-iCAGE	Illumina Hiseq 2500	Single-read	Read 1	18506986	16219615	14181413
55	CNhi10948_NoIndex_L006_R1_001_GCT	NET-CAGE	Time course experiment (NET-CAGE), biological replicate 2	2 M	MCF-7	Homo sapiens	Fresh	NA	360	nascent RNA	nAnT-iCAGE	Illumina Hiseq 2500	Single-read	Read 1	13994399	12127713	10680178
56	CNhi10970_NoIndex_L008_R1_001_ACC	NET-CAGE	Time course experiment (NET-CAGE), biological replicate 3	2 M	MCF-7	Homo sapiens	Fresh	NA	0	nascent RNA	nAnT-iCAGE	Illumina Hiseq 2500	Single-read	Read 1	12470495	11398058	9880989
57	CNhi10970_NoIndex_L008_R1_001_CAC	NET-CAGE	Time course experiment (NET-CAGE), biological replicate 3	2 M	MCF-7	Homo sapiens	Fresh	NA	15	nascent RNA	nAnT-iCAGE	Illumina Hiseq 2500	Single-read	Read 1	21740597	19514359	17527255
58	CNhi10970_NoIndex_L008_R1_001_AGT	NET-CAGE	Time course experiment (NET-CAGE), biological replicate 3	2 M	MCF-7	Homo sapiens	Fresh	NA	30	nascent RNA	nAnT-iCAGE	Illumina Hiseq 2500	Single-read	Read 1	10078676	8851500	7821739
59	CNhi10970_NoIndex_L008_R1_001_GCG	NET-CAGE	Time course experiment (NET-CAGE), biological replicate 3	2 M	MCF-7	Homo sapiens	Fresh	NA	45	nascent RNA	nAnT-iCAGE	Illumina Hiseq 2500	Single-read	Read 1	8454782	7385338	6337552
60	CNhi10970_NoIndex_L008_R1_001_ATG	NET-CAGE	Time course experiment (NET-CAGE), biological replicate 3	2 M	MCF-7	Homo sapiens	Fresh	NA	60	nascent RNA	nAnT-iCAGE	Illumina Hiseq 2500	Single-read	Read 1	18195432	16329171	14499491
61	CNhi10970_NoIndex_L008_R1_001_TAC	NET-CAGE	Time course experiment (NET-CAGE), biological replicate 3	2 M	MCF-7	Homo sapiens	Fresh	NA	120	nascent RNA	nAnT-iCAGE	Illumina Hiseq 2500	Single-read	Read 1	18614485	16182134	13942833
62	CNhi10970_NoIndex_L008_R1_001_ACG	NET-CAGE	Time course experiment (NET-CAGE), biological replicate 3	2 M	MCF-7	Homo sapiens	Fresh	NA	180	nascent RNA	nAnT-iCAGE	Illumina Hiseq 2500	Single-read	Read 1	13900251	12155685	10630964
63	CNhi10970_NoIndex_L008_R1_001_GCT	NET-CAGE	Time course experiment (NET-CAGE), biological replicate 3	2 M	MCF-7	Homo sapiens	Fresh	NA	360	nascent RNA	nAnT-iCAGE	Illumina Hiseq 2500	Single-read	Read 1	10161918	8987077	7967851
64	CNhi10947_NoIndex_L005_R1_001_TAC	NET-CAGE	Time course experiment (NET-CAGE), biological replicate 4	2 M	MCF-7	Homo sapiens	Fresh	NA	120	nascent RNA	nAnT-iCAGE	Illumina Hiseq 2500	Single-read	Read 1	20440831	18096958	15958519
65	CNhi10924_NoIndex_L002_R1_001_ACG	NET-CAGE	Cryopreservation experiment, biolgical replicate 1	2 M	MCF-7	Homo sapiens	Fresh	NA	NA	nascent RNA	nAnT-iCAGE	Illumina Hiseq 2500	Single-read	Read 1	16280408	12989889	11289605
66	CNhi10924_NoIndex_L002_R1_001_ACC	NET-CAGE	Cryopreservation experiment, biolgical replicate 1	2 M	MCF-7	Homo sapiens	Frozen (pellets)	NA	NA	nascent RNA	nAnT-iCAGE	Illumina Hiseq 2500	Single-read	Read 1	18065906	13918458	11710023
67	CNhi10924_NoIndex_L002_R1_001_AGT	NET-CAGE	Cryopreservation experiment, biolgical replicate 1	2 M	MCF-7	Homo sapiens	Frozen (10% DMSO)	NA	NA	nascent RNA	nAnT-iCAGE	Illumina Hiseq 2500	Single-read	Read 1	11678484	8879952	7643391
68	CNhi10924_NoIndex_L002_R1_001_ATG	NET-CAGE	Cryopreservation experiment, biolgical replicate 1	2 M	MCF-7	Homo sapiens	Frozen (CELLBANKER 1 plus)	NA	NA	nascent RNA	nAnT-iCAGE	Illumina Hiseq 2500	Single-read	Read 1	20016514	15631177	13461066
69	CNhi10924_NoIndex_L002_R1_001_GCT	NET-CAGE	Cryopreservation experiment, biolgical replicate 2	2 M	MCF-7	Homo sapiens	Fresh	NA	NA	nascent RNA	nAnT-iCAGE	Illumina Hiseq 2500	Single-read	Read 1	11962982	8934857	7732641
70	CNhi10924_NoIndex_L002_R1_001_CAC	NET-CAGE	Cryopreservation experiment, biolgical replicate 2	2 M	MCF-7	Homo sapiens	Frozen (pellets)	NA	NA	nascent RNA	nAnT-iCAGE	Illumina Hiseq 2500	Single-read	Read 1	19114507	15241036	13165289
71	CNhi10924_NoIndex_L002_R1_001_GCG	NET-CAGE	Cryopreservation experiment, biolgical replicate 2	2 M	MCF-7	Homo sapiens	Frozen (10% DMSO)	NA	NA	nascent RNA	nAnT-iCAGE	Illumina Hiseq 2500	Single-read	Read 1	10623506	8025815	6592537
72	CNhi10924_NoIndex_L002_R1_001_TAC	NET-CAGE	Cryopreservation experiment, biolgical replicate 2	2 M	MCF-7	Homo sapiens	Frozen (CELLBANKER 1 plus)	NA	NA	nascent RNA	nAnT-iCAGE	Illumina Hiseq 2500	Single-read	Read 1	20932241	16088340	13794534
73	CNhi10917_NoIndex_L003_R1_001_ACC	CAGE	CAGE in GM12878, biological replicate 1	NA	GM12878	Homo sapiens	Fresh	NA	NA	total RNA	nAnT-iCAGE	Illumina Hiseq 2500	Single-read	Read 1	7162306	5170197	4267241
74	CNhi10917_NoIndex_L003_R1_001_ATG	CAGE	CAGE in GM12878, biological replicate 2	NA	GM12878	Homo sapiens	Fresh	NA	NA	total RNA	nAnT-iCAGE	Illumina Hiseq 2500	Single-read	Read 1	6276932	4358575	3688608
75	CNhi10917_NoIndex_L003_R1_001_CAC	NET-CAGE	NET-CAGE in GM12878, biological replicate 1	0.5 M	GM12878	Homo sapiens	Fresh	NA	NA	nascent RNA	nAnT-iCAGE	Illumina Hiseq 2500	Single-read	Read 1	9775098	8586258	7804335
76	CNhi10917_NoIndex_L003_R1_001_AGT	NET-CAGE	NET-CAGE in GM12878, biological replicate 1	1 M	GM12878	Homo sapiens	Fresh	NA	NA	nascent RNA	nAnT-iCAGE	Illumina Hiseq 2500	Single-read	Read 1	9187196	6975257	6114492
77	CNhi10917_NoIndex_L003_R1_001_GCG	NET-CAGE	NET-CAGE in GM12878, biological replicate 1	2 M	GM12878	Homo sapiens	Fresh	NA	NA	nascent RNA	nAnT-iCAGE	Illumina Hiseq 2500	Single-read	Read 1	8084572	5572053	4765102
78	CNhi10917_NoIndex_L003_R1_001_TAC	NET-CAGE	NET-CAGE in GM12878, biological replicate 2	0.5 M	GM12878	Homo sapiens	Fresh	NA	NA	nascent RNA	nAnT-iCAGE	Illumina Hiseq 2500	Single-read	Read 1	16310818	13409679	11731675
79	CNhi10917_NoIndex_L003_R1_001_ACG	NET-CAGE	NET-CAGE in GM12878, biological replicate 2	1 M	GM12878	Homo sapiens	Fresh	NA	NA	nascent RNA	nAnT-iCAGE	Illumina Hiseq 2500	Single-read	Read 1	11707455	8917022	7801122
80	CNhi10917_NoIndex_L003_R1_001_GCT	NET-CAGE	NET-CAGE in GM12878, biological replicate 2	2 M	GM12878	Homo sapiens	Fresh	NA	NA	nascent RNA	nAnT-iCAGE	Illumina Hiseq 2500	Single-read	Read 1	6913471	5006010	4380518
81	CNhi11026_171220_SN554_0340_ACBAYYACXX_NoIndex_L003_R1_001_ACC	NET-CAGE	NET-CAGE in GM12878 (using high concentration of urea), biological replicate 1	2 M	GM12878	Homo sapiens	Fresh	NA	NA	nascent RNA	nAnT-iCAGE	Illumina Hiseq 2500	Single-read	Read 1	31204356	27626023	24788943
82	CNhi11026_171220_SN554_0340_ACBAYYACXX_NoIndex_L003_R1_001_AGT	NET-CAGE	NET-CAGE in GM12878 (using high concentration of urea), biological replicate 1	4 M	GM12878	Homo sapiens	Fresh	NA	NA	nascent RNA	nAnT-iCAGE	Illumina Hiseq 2500	Single-read	Read 1	14855799	13325700	12265089
83	CNhi11026_171220_SN554_0340_ACBAYYACXX_NoIndex_L003_R1_001_ATG	NET-CAGE	NET-CAGE in GM12878 (using high concentration of urea), biological replicate 1	6 M	GM12878	Homo sapiens	Fresh	NA	NA	nascent RNA	nAnT-iCAGE	Illumina Hiseq 2500	Single-read	Read 1	9540804	8564321	7872977
84	CNhi11026_171220_SN554_0340_ACBAYYACXX_NoIndex_L003_R1_001_ACG	NET-CAGE	NET-CAGE in GM12878 (using high concentration of urea), biological replicate 1	8 M	GM12878	Homo sapiens	Fresh	NA	NA	nascent RNA	nAnT-iCAGE	Illumina Hiseq 2500	Single-read	Read 1	14996787	13823492	12800361
85	CNhi11026_171220_SN554_0340_ACBAYYACXX_NoIndex_L003_R1_001_CAC	NET-CAGE	NET-CAGE in GM12878 (using high concentration of urea), biological replicate 2	2 M	GM12878	Homo sapiens	Fresh	NA	NA	nascent RNA	nAnT-iCAGE	Illumina Hiseq 2500	Single-read	Read 1	25386445	22613363	20458743
86	CNhi11026_171220_SN554_0340_ACBAYYACXX_NoIndex_L003_R1_001_GCG	NET-CAGE	NET-CAGE in GM12878 (using high concentration of urea), biological replicate 2	4 M	GM12878	Homo sapiens	Fresh	NA	NA	nascent RNA	nAnT-iCAGE	Illumina Hiseq 2500	Single-read	Read 1	12113155	10330998	9430082
87	CNhi11026_171220_SN554_0340_ACBAYYACXX_NoIndex_L003_R1_001_TAC	NET-CAGE	NET-CAGE in GM12878 (using high concentration of urea), biological replicate 2	6 M	GM12878	Homo sapiens	Fresh	NA	NA	nascent RNA	nAnT-iCAGE	Illumina Hiseq 2500	Single-read	Read 1	16703688	15138169	13917735
88	CNhi11026_171220_SN554_0340_ACBAYYACXX_NoIndex_L003_R1_001_GCT	NET-CAGE	NET-CAGE in GM12878 (using high concentration of urea), biological replicate 2	8 M	GM12878	Homo sapiens	Fresh	NA	NA	nascent RNA	nAnT-iCAGE	Illumina Hiseq 2500	Single-read	Read 1	9433462	8623116	8004784
89	CNhi10918_NoIndex_L006_R1_001_ACC	CAGE	CAGE in HeLa-S3, biological replicate 1	NA	HeLa-S3	Homo sapiens	Fresh	NA	NA	total RNA	nAnT-iCAGE	Illumina Hiseq 2500	Single-read	Read 1	8384030	4967882	4037261
90	CNhi10918_NoIndex_L006_R1_001_ATG	CAGE	CAGE in HeLa-S3, biological replicate 2	NA	HeLa-S3	Homo sapiens	Fresh	NA	NA	total RNA	nAnT-iCAGE	Illumina Hiseq 2500	Single-read	Read 1	16667530	12449399	10449703
91	CNhi10918_NoIndex_L006_R1_001_CAC	NET-CAGE	NET-CAGE in HeLa-S3, biological replicate 1	0.5 M	HeLa-S3	Homo sapiens	Fresh	NA	NA	nascent RNA	nAnT-iCAGE	Illumina Hiseq 2500	Single-read	Read 1	12021359	10795247	10114508
92	CNhi10918_NoIndex_L006_R1_001_AGT	NET-CAGE	NET-CAGE in HeLa-S3, biological replicate 1	1 M	HeLa-S3	Homo sapiens	Fresh	NA	NA	nascent RNA	nAnT-iCAGE	Illumina Hiseq 2500	Single-read	Read 1	16657429	14979360	13662242
93	CNhi10918_NoIndex_L006_R1_001_GCG	NET-CAGE	NET-CAGE in HeLa-S3, biological replicate 1	2 M	HeLa-S3	Homo sapiens	Fresh	NA	NA	nascent RNA	nAnT-iCAGE	Illumina Hiseq 2500	Single-read	Read 1	15193913	13257052	11912761
94	CNhi10918_NoIndex_L006_R1_001_TAC	NET-CAGE	NET-CAGE in HeLa-S3, biological replicate 2	0.5 M	HeLa-S3	Homo sapiens	Fresh	NA	NA	nascent RNA	nAnT-iCAGE	Illumina Hiseq 2500	Single-read	Read 1	15919546	13269384	11978619
95	CNhi10918_NoIndex_L006_R1_001_ACG	NET-CAGE	NET-CAGE in HeLa-S3, biological replicate 2	1 M	HeLa-S3	Homo sapiens	Fresh	NA	NA	nascent RNA	nAnT-iCAGE	Illumina Hiseq 2500	Single-read	Read 1	21028146	18899992	17110209
96	CNhi10918_NoIndex_L006_R1_001_GCT	NET-CAGE	NET-CAGE in HeLa-S3, biological replicate 2	2 M	HeLa-S3	Homo sapiens	Fresh	NA	NA	nascent RNA	nAnT-iCAGE	Illumina Hiseq 2500	Single-read	Read 1	12116126	10746443	9814935
97	CNhi10919_NoIndex_L004_R1_001_ACC	CAGE	CAGE in HepG2, biological replicate 1	NA	HepG2	Homo sapiens	Fresh	NA	NA	total RNA	nAnT-iCAGE	Illumina Hiseq 2500	Single-read	Read 1	19562586	14084146	12426388
98	CNhi10919_NoIndex_L004_R1_001_ATG	CAGE	CAGE in HepG2, biological replicate 2	NA	HepG2	Homo sapiens	Fresh	NA	NA	total RNA	nAnT-iCAGE	Illumina Hiseq 2500	Single-read	Read 1	14742716	11711944	10394892
99	CNhi10919_NoIndex_L004_R1_001_CAC	NET-CAGE	NET-CAGE in HepG2, biological replicate 1	0.5 M	HepG2	Homo sapiens	Fresh	NA	NA	nascent RNA	nAnT-iCAGE	Illumina Hiseq 2500	Single-read	Read 1	20105012	17841376	16528686
100	CNhi10919_NoIndex_L004_R1_001_AGT	NET-CAGE	NET-CAGE in HepG2, biological replicate 1	1 M	HepG2	Homo sapiens	Fresh	NA	NA	nascent RNA	nAnT-iCAGE	Illumina Hiseq 2500	Single-read	Read 1	10929731	8070720	7139310
101	CNhi10919_NoIndex_L004_R1_001_GCG	NET-CAGE	NET-CAGE in HepG2, biological replicate 1	2 M	HepG2	Homo sapiens	Fresh	NA	NA	nascent RNA	nAnT-iCAGE	Illumina Hiseq 2500	Single-read	Read 1	13845332	10788501	9245907
102	CNhi10919_NoIndex_L004_R1_001_TAC	NET-CAGE	NET-CAGE in HepG2, biological replicate 2	0.5 M	HepG2	Homo sapiens	Fresh	NA	NA	nascent RNA	nAnT-iCAGE	Illumina Hiseq 2500	Single-read	Read 1	24606747	21896132	19801919
103	CNhi10919_NoIndex_L004_R1_001_ACG	NET-CAGE	NET-CAGE in HepG2, biological replicate 2	1 M	HepG2	Homo sapiens	Fresh	NA	NA	nascent RNA	nAnT-iCAGE	Illumina Hiseq 2500	Single-read	Read 1	18283702	13722895	12263459
104	CNhi10919_NoIndex_L004_R1_001_GCT	NET-CAGE	NET-CAGE in HepG2, biological replicate 2	2 M	HepG2	Homo sapiens	Fresh	NA	NA	nascent RNA	nAnT-iCAGE	Illumina Hiseq 2500	Single-read	Read 1	10981282	9086533	8180735
105	CNhi10920_NoIndex_L005_R1_001_ACC	CAGE	CAGE in K562, biological replicate 1	NA	K562	Homo sapiens	Fresh	NA	NA	total RNA	nAnT-iCAGE	Illumina Hiseq 2500	Single-read	Read 1	6426125	4845465	3982741
106	CNhi10920_NoIndex_L005_R1_001_ATG	CAGE	CAGE in K562, biological replicate 2	NA	K562	Homo sapiens	Fresh	NA	NA	total RNA	nAnT-iCAGE	Illumina Hiseq 2500	Single-read	Read 1	15657887	12897106	11151956
107	CNhi10920_NoIndex_L005_R1_001_CAC	NET-CAGE	NET-CAGE in K562, biological replicate 1	0.5 M	K562	Homo sapiens	Fresh	NA	NA	nascent RNA	nAnT-iCAGE	Illumina Hiseq 2500	Single-read	Read 1	7013746	6306155	5754352
108	CNhi10920_NoIndex_L005_R1_001_AGT	NET-CAGE	NET-CAGE in K562, biological replicate 1	1 M	K562	Homo sapiens	Fresh	NA	NA	nascent RNA	nAnT-iCAGE	Illumina Hiseq 2500	Single-read	Read 1	14981147	12557690	11266920
109	CNhi10920_NoIndex_L005_R1_001_GCG	NET-CAGE	NET-CAGE in K562, biological replicate 1	2 M	K562	Homo sapiens	Fresh	NA	NA	nascent RNA	nAnT-iCAGE	Illumina Hiseq 2500	Single-read	Read 1	10373446	7998720	6935082
110	CNhi10920_NoIndex_L005_R1_001_TAC	NET-CAGE	NET-CAGE in K562, biological replicate 2	0.5 M	K562	Homo sapiens	Fresh	NA	NA	nascent RNA	nAnT-iCAGE	Illumina Hiseq 2500	Single-read	Read 1	13098568	11689467	10437942
111	CNhi10920_NoIndex_L005_R1_001_ACG	NET-CAGE	NET-CAGE in K562, biological replicate 2	1 M	K562	Homo sapiens	Fresh	NA	NA	nascent RNA	nAnT-iCAGE	Illumina Hiseq 2500	Single-read	Read 1	16680426	14372675	12789449
112	CNhi10920_NoIndex_L005_R1_001_GCT	NET-CAGE	NET-CAGE in K562, biological replicate 2	2 M	K562	Homo sapiens	Fresh	NA	NA	nascent RNA	nAnT-iCAGE	Illumina Hiseq 2500	Single-read	Read 1	9659865	7858472	6981511
113	Brain_Total_GM_1_1	CAGE	Tissue CAGE, biological replicate 1, technical replicate 1	NA	Brain	Mus musculus	Frozen	gentleMACS	NA	total RNA	nAnT-iCAGE	Illumina Nextseq 500	Single-read	Read 1	28965640	22852607	20551705
114	Brain_Total_GM_1_2	CAGE	CAGE, technical replicate 2	NA	Brain	Mus musculus	Frozen	gentleMACS	NA	total RNA	nAnT-iCAGE	Illumina Nextseq 500	Single-read	Read 1	79817056	67273378	60817485
115	Brain_Total_GM_1_3	CAGE	Tissue CAGE, biological replicate 1, technical replicate 3	NA	Brain	Mus musculus	Frozen	gentleMACS	NA	total RNA	nAnT-iCAGE	Illumina Nextseq 500	Single-read	Read 1	54769295	43715956	39483335
116	Kidney_Total_GM_1_1	CAGE	Tissue CAGE, biological replicate 1, technical replicate 1	NA	Kidney	Mus musculus	Frozen	gentleMACS	NA	total RNA	nAnT-iCAGE	Illumina Nextseq 500	Single-read	Read 1	22832016	15804587	14089899
117	Kidney_Total_GM_1_2	CAGE	Tissue CAGE, biological replicate 1, technical replicate 2	NA	Kidney	Mus musculus	Frozen	gentleMACS	NA	total RNA	nAnT-iCAGE	Illumina Nextseq 500	Single-read	Read 1	19003045	13323928	11858350
118	Kidney_Total_GM_1_3	CAGE	Tissue CAGE, biological replicate 1, technical replicate 3	NA	Kidney	Mus musculus	Frozen	gentleMACS	NA	total RNA	nAnT-iCAGE	Illumina Nextseq 500	Single-read	Read 1	42395430	29506794	26406565
119	Kidney_Total_BM_2_1	CAGE	Tissue CAGE, biological replicate 2, technical replicate 1	NA	Kidney	Mus musculus	Frozen	BioMasher	NA	total RNA	nAnT-iCAGE	Illumina Nextseq 500	Single-read	Read 1	26178936	20970282	18678925
120	Kidney_Total_BM_2_2	CAGE	Tissue CAGE, biological replicate 2, technical replicate 2	NA	Kidney	Mus musculus	Frozen	BioMasher	NA	total RNA	nAnT-iCAGE	Illumina Nextseq 500	Single-read	Read 1	67274891	52579629	45501653
121	Kidney_Total_BM_2_3	CAGE	Tissue CAGE, biological replicate 2, technical replicate 3	NA	Kidney	Mus musculus	Frozen	BioMasher	NA	total RNA	nAnT-iCAGE	Illumina Nextseq 500	Single-read	Read 1	49417838	39855456	35621764
122	Brain_NET_GM_1_1	NET-CAGE	Tissue NET-CAGE, technical replicate 1	2 M	Brain	Mus musculus	Frozen	gentleMACS	NA	nascent RNA	nAnT-iCAGE	Illumina Nextseq 500	Single-read	Read 1	21768092	20442407	19435198
123	Brain_NET_GM_1_2	NET-CAGE	Tissue NET-CAGE, technical replicate 2	2 M	Brain	Mus musculus	Frozen	gentleMACS	NA	nascent RNA	nAnT-iCAGE	Illumina Nextseq 500	Single-read	Read 1	87420401	83381305	79048308
124	Brain_NET_GM_1_3	NET-CAGE	Tissue NET-CAGE, technical replicate 3	2 M	Brain	Mus musculus	Frozen	gentleMACS	NA	nascent RNA	nAnT-iCAGE	Illumina Nextseq 500	Single-read	Read 1	37900259	35625163	34022315
125	Kidney_NET_GM_1_1	NET-CAGE	Tissue NET-CAGE, biological replicate 1, technical replicate 1	2 M	Kidney	Mus musculus	Frozen	gentleMACS	NA	nascent RNA	nAnT-iCAGE	Illumina Nextseq 500	Single-read	Read 1	19584370	16536770	15689293
126	Kidney_NET_GM_1_2	NET-CAGE	Tissue NET-CAGE, biological replicate 1, technical replicate 2	2 M	Kidney	Mus musculus	Frozen	gentleMACS	NA	nascent RNA	nAnT-iCAGE	Illumina Nextseq 500	Single-read	Read 1	41280336	35312528	33205894
127	Kidney_NET_GM_1_3	NET-CAGE	Tissue NET-CAGE, biological replicate 1, technical replicate 3	2 M	Kidney	Mus musculus	Frozen	gentleMACS	NA	nascent RNA	nAnT-iCAGE	Illumina Nextseq 500	Single-read	Read 1	33704086	28481312	27121793
128	Kidney_NET_BM_2_1	NET-CAGE	Tissue NET-CAGE, biological replicate 2, technical replicate 1	2 M	Kidney	Mus musculus	Frozen	BioMasher	NA	nascent RNA	nAnT-iCAGE	Illumina Nextseq 500	Single-read	Read 1	35473177	32273152	30710703
129	Kidney_NET_BM_2_2	NET-CAGE	Tissue NET-CAGE, biological replicate 2, technical replicate 2	2 M	Kidney	Mus musculus	Frozen	BioMasher	NA	nascent RNA	nAnT-iCAGE	Illumina Nextseq 500	Single-read	Read 1	41217908	37107755	35042812
130	Kidney_NET_BM_2_3	NET-CAGE	Tissue NET-CAGE, biological replicate 2, technical replicate 3	2 M	Kidney	Mus musculus	Frozen	BioMasher	NA	nascent RNA	nAnT-iCAGE	Illumina Nextseq 500	Single-read	Read 1	62438064	56872727	54317292
131R1	RNhi10714_ATCACG_L002_R1_001	RNA-seq	RNA-seq in MCF-7, biological replicate 1	NA	MCF-7	Homo sapiens	Fresh	NA	NA	total RNA	Illumina TruSeq Stranded Total RNA Library Prep Kit with Ribo-Zero Human/Mouse/Rat Set B	Illumina Hiseq 2500	Paired-end	Read 1	19088382	17759551	15190162
131R2	RNhi10714_ATCACG_L002_R2_001	RNA-seq	RNA-seq in MCF-7, biological replicate 1	NA	MCF-7	Homo sapiens	Fresh	NA	NA	total RNA	Illumina TruSeq Stranded Total RNA Library Prep Kit with Ribo-Zero Human/Mouse/Rat Set B	Illumina Hiseq 2500	Paired-end	Read 2	19088382	17759551	15187079
132R1	RNhi10714_TTAGGC_L002_R1_001	RNA-seq	RNA-seq in MCF-7, biological replicate 2	NA	MCF-7	Homo sapiens	Fresh	NA	NA	total RNA	Illumina TruSeq Stranded Total RNA Library Prep Kit with Ribo-Zero Human/Mouse/Rat Set B	Illumina Hiseq 2500	Paired-end	Read 1	17403845	16299183	14483839
132R2	RNhi10714_TTAGGC_L002_R2_001	RNA-seq	RNA-seq in MCF-7, biological replicate 2	NA	MCF-7	Homo sapiens	Fresh	NA	NA	total RNA	Illumina TruSeq Stranded Total RNA Library Prep Kit with Ribo-Zero Human/Mouse/Rat Set B	Illumina Hiseq 2500	Paired-end	Read 2	17403845	16299183	14482043
133R1	RNhi10714_ACTTGA_L002_R1_001	nascent RNA-seq	Nascent RNA-seq in MCF-7, biological replicate 1	0.5 M	MCF-7	Homo sapiens	Fresh	NA	NA	nascent RNA	Illumina TruSeq Stranded Total RNA Library Prep Kit with Ribo-Zero Human/Mouse/Rat Set B	Illumina Hiseq 2500	Paired-end	Read 1	15762873	14846956	13416606
133R2	RNhi10714_ACTTGA_L002_R2_001	nascent RNA-seq	Nascent RNA-seq in MCF-7, biological replicate 1	0.5 M	MCF-7	Homo sapiens	Fresh	NA	NA	nascent RNA	Illumina TruSeq Stranded Total RNA Library Prep Kit with Ribo-Zero Human/Mouse/Rat Set B	Illumina Hiseq 2500	Paired-end	Read 2	15762873	14846956	13417600
134R1	RNhi10714_CGTACG_L002_R1_001	nascent RNA-seq	Nascent RNA-seq in MCF-7, biological replicate 1	1 M	MCF-7	Homo sapiens	Fresh	NA	NA	nascent RNA	Illumina TruSeq Stranded Total RNA Library Prep Kit with Ribo-Zero Human/Mouse/Rat Set B	Illumina Hiseq 2500	Paired-end	Read 1	17339698	16265005	14957167
134R2	RNhi10714_CGTACG_L002_R2_001	nascent RNA-seq	Nascent RNA-seq in MCF-7, biological replicate 1	1 M	MCF-7	Homo sapiens	Fresh	NA	NA	nascent RNA	Illumina TruSeq Stranded Total RNA Library Prep Kit with Ribo-Zero Human/Mouse/Rat Set B	Illumina Hiseq 2500	Paired-end	Read 2	17339698	16265005	14958873
135R1	RNhi10714_ATTCCT_L002_R1_001	nascent RNA-seq	Nascent RNA-seq in MCF-7, biological replicate 1	2 M	MCF-7	Homo sapiens	Fresh	NA	NA	nascent RNA	Illumina TruSeq Stranded Total RNA Library Prep Kit with Ribo-Zero Human/Mouse/Rat Set B	Illumina Hiseq 2500	Paired-end	Read 1	15404689	14170318	13003388
135R2	RNhi10714_ATTCCT_L002_R2_001	nascent RNA-seq	Nascent RNA-seq in MCF-7, biological replicate 1	2 M	MCF-7	Homo sapiens	Fresh	NA	NA	nascent RNA	Illumina TruSeq Stranded Total RNA Library Prep Kit with Ribo-Zero Human/Mouse/Rat Set B	Illumina Hiseq 2500	Paired-end	Read 2	15404689	14170318	13004460
136R1	RNhi10714_GATCAG_L002_R1_001	nascent RNA-seq	Nascent RNA-seq in MCF-7, biological replicate 2	0.5 M	MCF-7	Homo sapiens	Fresh	NA	NA	nascent RNA	Illumina TruSeq Stranded Total RNA Library Prep Kit with Ribo-Zero Human/Mouse/Rat Set B	Illumina Hiseq 2500	Paired-end	Read 1	16387238	15345057	14042350
136R2	RNhi10714_GATCAG_L002_R2_001	nascent RNA-seq	Nascent RNA-seq in MCF-7, biological replicate 2	0.5 M	MCF-7	Homo sapiens	Fresh	NA	NA	nascent RNA	Illumina TruSeq Stranded Total RNA Library Prep Kit with Ribo-Zero Human/Mouse/Rat Set B	Illumina Hiseq 2500	Paired-end	Read 2	16387238	15345057	14043545
137R1	RNhi10714_TAGCTT_L002_R1_001	nascent RNA-seq	Nascent RNA-seq in MCF-7, biological replicate 2	1 M	MCF-7	Homo sapiens	Fresh	NA	NA	nascent RNA	Illumina TruSeq Stranded Total RNA Library Prep Kit with Ribo-Zero Human/Mouse/Rat Set B	Illumina Hiseq 2500	Paired-end	Read 1	16118991	15100053	13530006
137R2	RNhi10714_TAGCTT_L002_R2_001	nascent RNA-seq	Nascent RNA-seq in MCF-7, biological replicate 2	1 M	MCF-7	Homo sapiens	Fresh	NA	NA	nascent RNA	Illumina TruSeq Stranded Total RNA Library Prep Kit with Ribo-Zero Human/Mouse/Rat Set B	Illumina Hiseq 2500	Paired-end	Read 2	16118991	15100053	13530489
138R1	RNhi10714_GGCTAC_L002_R1_001	nascent RNA-seq	Nascent RNA-seq in MCF-7, biological replicate 2	2 M	MCF-7	Homo sapiens	Fresh	NA	NA	nascent RNA	Illumina TruSeq Stranded Total RNA Library Prep Kit with Ribo-Zero Human/Mouse/Rat Set B	Illumina Hiseq 2500	Paired-end	Read 1	16528432	15149396	13958994
138R2	RNhi10714_GGCTAC_L002_R2_001	nascent RNA-seq	Nascent RNA-seq in MCF-7, biological replicate 2	2 M	MCF-7	Homo sapiens	Fresh	NA	NA	nascent RNA	Illumina TruSeq Stranded Total RNA Library Prep Kit with Ribo-Zero Human/Mouse/Rat Set B	Illumina Hiseq 2500	Paired-end	Read 2	16528432	15149396	13960304
139R1	Total_Brain_R1	RNA-seq	RNA-seq in Brain	NA	Brain	Mus musculus	Frozen	gentleMACS	NA	total RNA	SMARTer Stranded Total RNA-Seq Kit - Pico Input Mammalian with RiboZero Gold	Illumina Nextseq 500	Paired-end	Read 1	67974869	61983192	47518803
139R2	Total_Brain_R2	RNA-seq	RNA-seq in Brain	NA	Brain	Mus musculus	Frozen	gentleMACS	NA	total RNA	SMARTer Stranded Total RNA-Seq Kit - Pico Input Mammalian with RiboZero Gold	Illumina Nextseq 500	Paired-end	Read 2	67974869	58940453	44517437
140R1	Total_Kidney_GM_R1	RNA-seq	RNA-seq in Kidney, biological replicate 1	NA	Kidney	Mus musculus	Frozen	gentleMACS	NA	total RNA	SMARTer Stranded Total RNA-Seq Kit - Pico Input Mammalian with RiboZero Gold	Illumina Nextseq 500	Paired-end	Read 1	37710426	32263818	26459944
140R2	Total_Kidney_GM_R2	RNA-seq	RNA-seq in Kidney, biological replicate 1	NA	Kidney	Mus musculus	Frozen	gentleMACS	NA	total RNA	SMARTer Stranded Total RNA-Seq Kit - Pico Input Mammalian with RiboZero Gold	Illumina Nextseq 500	Paired-end	Read 2	37710426	32263818	25055047
141R1	Total_Kidney_BM_R1	RNA-seq	RNA-seq in Kidney, biological replicate 2	NA	Kidney	Mus musculus	Frozen	BioMasher	NA	total RNA	SMARTer Stranded Total RNA-Seq Kit - Pico Input Mammalian with RiboZero Gold	Illumina Nextseq 500	Paired-end	Read 1	10154115	8864141	7089335
141R2	Total_Kidney_BM_R2	RNA-seq	RNA-seq in Kidney, biological replicate 2	NA	Kidney	Mus musculus	Frozen	BioMasher	NA	total RNA	SMARTer Stranded Total RNA-Seq Kit - Pico Input Mammalian with RiboZero Gold	Illumina Nextseq 500	Paired-end	Read 2	10154115	8864141	6709571
142R1	NET_Brain_R1	nascent RNA-seq	Tissue RNA-seq	2 M	Brain	Mus musculus	Frozen	gentleMACS	NA	nascent RNA	SMARTer Stranded Total RNA-Seq Kit - Pico Input Mammalian with RiboZero Gold	Illumina Nextseq 500	Paired-end	Read 1	57747839	51519868	41265961
142R2	NET_Brain_R2	nascent RNA-seq	Tissue RNA-seq	2 M	Brain	Mus musculus	Frozen	gentleMACS	NA	nascent RNA	SMARTer Stranded Total RNA-Seq Kit - Pico Input Mammalian with RiboZero Gold	Illumina Nextseq 500	Paired-end	Read 2	57747839	50237402	38589608
143R1	NET_Kidney_GM_R1	nascent RNA-seq	Tissue RNA-seq, biological replicate 1	2 M	Kidney	Mus musculus	Frozen	gentleMACS	NA	nascent RNA	SMARTer Stranded Total RNA-Seq Kit - Pico Input Mammalian with RiboZero Gold	Illumina Nextseq 500	Paired-end	Read 1	37812043	30107830	25367602
143R2	NET_Kidney_GM_R2	nascent RNA-seq	Tissue RNA-seq, biological replicate 1	2 M	Kidney	Mus musculus	Frozen	gentleMACS	NA	nascent RNA	SMARTer Stranded Total RNA-Seq Kit - Pico Input Mammalian with RiboZero Gold	Illumina Nextseq 500	Paired-end	Read 2	37812043	30107830	23624659
144R1	NET_Kidney_BM_R1	nascent RNA-seq	Tissue RNA-seq, biological replicate 2	2 M	Kidney	Mus musculus	Frozen	BioMasher	NA	nascent RNA	SMARTer Stranded Total RNA-Seq Kit - Pico Input Mammalian with RiboZero Gold	Illumina Nextseq 500	Paired-end	Read 1	56326068	46595964	39985702
144R2	NET_Kidney_BM_R2	nascent RNA-seq	Tissue RNA-seq, biological replicate 2	2 M	Kidney	Mus musculus	Frozen	BioMasher	NA	nascent RNA	SMARTer Stranded Total RNA-Seq Kit - Pico Input Mammalian with RiboZero Gold	Illumina Nextseq 500	Paired-end	Read 2	56326068	46595964	37272430
